# Inositol pyrophosphates impact phosphate homeostasis via modulation of RNA 3’ processing and transcription termination

**DOI:** 10.1101/653162

**Authors:** Ana M. Sanchez, Angad Garg, Stewart Shuman, Beate Schwer

## Abstract

Fission yeast phosphate acquisition genes *pho1*, *pho84*, and *tgp1* are repressed in phosphate-rich medium by transcription of upstream lncRNAs. Here we show that phosphate homeostasis is subject to metabolite control by inositol pyrophosphates (IPPs), exerted through the 3’-processing/termination machinery and the Pol2 CTD code. Increasing IP8 (via Asp1 IPP pyrophosphatase mutation) de-represses the *PHO* regulon and leads to precocious termination of *prt* lncRNA synthesis. *pho1* de-repression by IP8 depends on cleavage-polyadenylation factor (CPF) subunits, termination factor Rhn1, and the Thr4 letter of the CTD code. *pho1* de-repression by mutation of the Ser7 CTD letter depends on IP8. Simultaneous inactivation of the Asp1 and Aps1 IPP pyrophosphatases is lethal, but this lethality is suppressed by mutations of CPF subunits Ppn1, Swd22, Ssu72, and Ctf1 and CTD mutation T4A. Failure to synthesize IP8 (via Asp1 IPP kinase mutation) results in *pho1* hyper-repression. Synthetic lethality of *asp1*Δ with Ppn1, Swd22, and Ssu72 mutations argues that IP8 plays an important role in essential 3’-processing/termination events, albeit in a manner genetically redundant to CPF. Transcriptional profiling delineates an IPP-responsive regulon composed of genes overexpressed when IP8 levels are increased. Our results establish a novel role for IPPs in cell physiology.
