## Supplementary material for "Inositol pyrophosphates impact phosphate homeostasis via modulation of RNA 3’ processing and transcription termination": Table S1

### Sheet: Sheet1
NAME	Common Name	Product	log2(ssu72-C13S/WT)	log2(asp1-H397A/WT)	log2(ssu72-C13S_asp1-H397A_aps1∆/WT)
SPBC19C2.07	fba1	fructose-bisphosphate aldolase Fba1			1.27381
SPBP4G3.02	pho1	acid phosphatase Pho1	-2.47234	2.565	3.41777
SPAC26F1.06	gpm1	monomeric 2,3-bisphosphoglycerate (BPG)-dependent phosphoglycerate mutase (PGAM), Gpm1			1.28642
SPCC13B11.01	adh1	alcohol dehydrogenase Adh1			1.63943
SPAC1071.10c	pma1	plasma membrane P-type proton exporting ATPase, P3-type Pma1	1.00911		1.09238
SPAC1F8.07c	pdc101	pyruvate decarboxylase (predicted)			1.56581
SPBC1815.01	eno101	enolase (predicted)		1.54685	1.94331
SPBC32F12.11	tdh1	glyceraldehyde-3-phosphate dehydrogenase Tdh1		1.32711	1.65392
SPBC3D6.02	but2	But2 family protein But2, similar to cell surface molecules			1.11349
SPNCRNA.53	prl53	non-coding RNA, poly(A)-bearing (predicted)			1.04167
SPBC8E4.01c	pho84	inorganic phosphate transmembrane transporter (predicted)	-2.23757	2.12291	2.47945
SPAC3C7.14c	obr1	NAD(P)H dehydrogenase (quinone) (predicted)	2.16526
SPAPB15E9.01c	pfl2	cell surface glycoprotein, flocculin Pfl2		1.0042	1.09172
SPAC19B12.02c	gas1	cell wall protein 1,3-beta-glucanosyltransferase Gas1 (predicted)	1.06781		1.05487
SPAC29A4.02c		translation elongation factor EF-1 gamma subunit			1.02736
SPAPB8E5.03	mae1	plasma membrane malate/succinate:proton symporter Mae1			1.45315
SPBC215.05	gpd1	glycerol-3-phosphate dehydrogenase Gpd1	1.27317
SPBP23A10.11c		circularly permuted 1,3-beta-glucanase (predicted)			1.66707
SPBC839.15c	tef103	translation elongation factor EF-1 alpha Ef1a-c			1.17345
SPAC222.12c	atp2	F1-FO ATP synthase beta subunit Atp2	-1.03048
SPAC1039.02		extracellular 5'-nucleotidase, human NT5E family (predicted)	2.5854	2.094	3.25256
SPAC23A1.11	rpl1602	60S ribosomal protein L13/L16 (predicted)			1.14971
SPAC922.04		Schizosaccharomyces specific protein			1.08986
SPAC1786.02		phospholipase (predicted)		1.22447	1.24071
SPCC794.09c	tef101	translation elongation factor EF-1 alpha Ef1a-a		1.12193	1.65991
SPBC16A3.08c	oga1	Stm1 homolog Oga1	-1.21979	1.21573	1.54263
SPAC1002.13c	psu1	cell wall beta-glucosidase Psu1 (predicted)			1.10107
SPBPB7E8.01		Schizosaccharomyces specific protein, predicted GPI anchor		1.28245	2.38005
SPBC16H5.02	pfk1	6-phosphofructokinase pfk1			1.07679
SPBP23A10.15c	qcr1	mitochondrial processing peptidase (MPP) complex beta subunit Mas1 (predicted)	-1.32603
SPAC4F8.07c	hxk2	hexokinase 2			1.17785
SPAC9E9.09c	atd1	aldehyde dehydrogenase (predicted)	1.67697		2.37067
SPBC713.11c	pmp3	plasma membrane proteolipid Pmp3 (predicted)			1.02075
SPBC685.06	rps001	40S ribosomal protein S0A (p40)			1.07019
SPAC1002.17c	urg2	uracil phosphoribosyltransferase (predicted)	2.95342	3.3023	3.13184
SPAC2E1P3.05c		fungal cellulose binding domain protein	1.28014		1.84421
SPAC31G5.17c	rps1001	40S ribosomal protein S10 (predicted)			1.02152
SPCC191.07	cyc1	cytochrome c	-1.33885
SPAC27D7.11c		But2 family protein, similar to cell surface molecules	1.19911		1.09632
SPBC36.03c	mfs3	plasma membrane spermidine transmembrane transporter Mfs3		1.16485	1.28689
SPAC19G12.16c	adg2	conserved fungal cell surface protein Adg2 (predicted)		1.03307
SPAC23A1.10	tef102	translation elongation factor EF-1 alpha Ef1a-b		1.10244	1.6881
SPAC3A11.07	nde2	mitochondrial NADH dehydrogenase (ubiquinone) Nde2 (predicted)	-1.96708
SPBC1703.13c		mitochondrial inorganic phosphate transmembrane transporter (predicted)	-1.67844
SPAC57A7.04c	pabp	mRNA export shuttling protein			1.12715
SPAC3H5.05c	rps1401	40S ribosomal protein S14 (predicted)			1.50063
SPBC530.10c	anc1	mitochondrial carrier, ATP:ADP antiporter Anc1	-1.36843
SPAC343.12	rds1	ferritin related conserved fungal protein		1.02736	1.35392
SPBC29A3.18	cyt1	cytochrome c1 Cyt1 (predicted)	-1.79608
SPCC18B5.01c	bfr1	plasma membrane brefeldin A efflux transporter Bfr1	2.43702	1.10526	1.36712
SPBC2D10.10c	fib1	fibrillarin, rRNA methyltransferase			1.06464
SPAC821.09	eng1	cell septum surface endo-1,3-beta-glucanase Eng1		1.40847
SPCC737.02c	qcr7	ubiquinol-cytochrome-c reductase complex subunit 6 (predicted)	-1.59956
SPCC622.12c	gdh1	NADP-specific glutamate dehydrogenase Gdh1 (predicted)	-1.12788
SPCC330.06c	pmp20	thioredoxin-related chaperone Pmp20 (predicted)			1.60898
SPAPB1E7.04c		chitinase (predicted)	1.12055
SPAPB24D3.07c		Schizosaccharomyces pombe specific protein		1.4127	2.21463
SPBC1685.13	fhn1	eisosome assembly protein Fhn1		1.14905
SPAC1002.19	urg1	GTP cyclohydrolase II Urg1 (predicted)	3.04551	3.89852	3.86509
SPBP22H7.08	rps1002	40S ribosomal protein S10 (predicted)			1.01532
SPBP4H10.15	aco2	aconitate hydratase/mitochondrial ribosomal protein subunit L21, fusion protein	-1.11902
SPBC354.12	gpd3	glyceraldehyde 3-phosphate dehydrogenase Gpd3		1.43387	2.62673
SPCC306.11		Schizosaccharomyces specific protein	1.08298
SPAC6C3.02c	mix17	mitochondrial CHCH domain protein Mix17 (predicted)			1.23565
SPAC9E9.11	plr1	pyridoxal reductase Plr1	1.55076
SPAC2F3.09	hem1	5-aminolevulinate synthase Hem1			1.15458
SPBC16H5.06	rip1	ubiquinol-cytochrome-c reductase complex subunit 5, Rip1	-1.59085
SPAP8A3.04c	hsp9	heat shock protein Hsp9		-1.82782	-3.14383
SPAC8E11.10		sorbose reductase (predicted)			1.19724
SPAC3H1.07	aru1	arginase Aru1			1.36582
SPBC409.08		spermine family transmembrane transporter (predicted)		1.10678	1.51588
SPBC12C2.04		NAD binding dehydrogenase family protein	2.00579
SPAC328.03	tps1	alpha,alpha-trehalose-phosphate synthase [UDP-forming]			-1.00095
SPAC977.14c		aldo/keto reductase, predicted calcium channel regulator			-1.55963
SPBP19A11.01	gcv3	glycine decarboxylase complex subunit H (predicted)			1.03417
SPAC1B3.16c	vht1	plasma membrane vitamin H transmembrane transporter Vht1	-1.22154
SPBC713.12	erg1	squalene monooxygenase Erg1 (predicted)		1.15524
SPAC25B8.12c		HAD superfamily hydrolase, unknown role	1.35968		1.00508
SPAC1002.18	urg3	DUF1688 family fungal conserved protein, implicated in uracil or riboflavin metabolism	1.72101	1.66748	1.5094
SPCC338.10c	cox5	cytochrome c oxidase subunit V (predicted)	-1.2887
SPAC227.13c	isu1	mitochondrial [2Fe-2S] cluster assembly protein Isu1			1.29426
SPCC965.07c	gst2	glutathione S-transferase Gst2	3.20792
SPBC3H7.05c		mitochondrial Membrane Bound O-Acyl Transferase (MBOAT) family		1.11515	1.60712
SPBC83.13	yhm2	mitochondrial tricarboxylic acid transmembrane transporter Yhm2 (predicted)	-1.48845
SPBC1271.09	tgp1	plasma membrane glycerophosphodiester transmembrane transporter (predicted)		4.39413	5.37696
SPCC613.10	qcr2	ubiquinol-cytochrome-c reductase complex core protein Qcr2 (predicted)	-1.36627
SPBC1683.01		inorganic phosphate transmembrane transporter (predicted)		1.26172	1.54668
SPAC5H10.06c	adh4	alcohol dehydrogenase Adh4			-1.06623
SPBC1734.13	atp3	F1-FO ATP synthase gamma subunit (predicted)	-1.05124
SPAC23D3.12		plasma membrane inorganic phosphate transmembrane transporter (predicted)			1.22262
SPAC22A12.06c	fsh2	serine hydrolase-like, human TSTD2 and OVCA2 ortholog, unknown biological role, implicated in co-factor metabolism			1.24265
SPBP4H10.14c		Schizosaccharomyces specific protein			1.10637
SPBC947.04	pfl3	cell surface glycoprotein, flocculin Pfl3, DIPSY family	2.15551	2.80937	3.78793
SPAC343.16	lys2	homoaconitate hydratase Lys2	-1.45003
SPAC513.07		flavonol reductase/cinnamoyl-CoA reductase family	1.02706		1.18417
SPCC757.07c	ctt1	catalase			-1.72568
SPNCRNA.1626		antisense RNA (predicted)			-1.03315
SPBP8B7.05c	nce103	carbonic anhydrase (predicted)	-1.48599
SPAPB18E9.05c		Schizosaccharomyces pombe specific protein		1.11582	1.68763
SPAC29B12.08	clr5	Clr5 protein			1.0325
SPBPB2B2.06c		extracellular 5'-nucleotidase, human NT5E family (predicted)	1.91864	3.60371	5.82381
SPAC6B12.12	tom70	mitochondrial TOM complex subunit Tom70 (predicted)	-1.05074		-1.09252
SPAC821.08c	slp1	substrate-specific mitotic metaphase/anaphase APC coactivator Slp1		1.27487
SPCC569.05c		plasma membrane spermidine family transmembrane transporter (predicted)	1.59003
SPAC3A11.10c	dpe1	dipeptidyl peptidase, unknown specificity, implicated in glutathione metabolism (predicted)	1.23419
SPBC776.15c	kgd2	dihydrolipoamide S-succinyltransferase, e2 component of oxoglutarate dehydrogenase complex Kdg2 (predicted)	-1.22523
SPBC13E7.04	atp16	F1-FO ATP synthase delta subunit (predicted)	-1.09776
SPCC1442.16c	zta1	NADPH quinone oxidoreductase/ARE-binding protein (predicted)	1.07699
SPAC1296.02	cox4	cytochrome c oxidase subunit IV (predicted)	-1.21771
SPBC2A9.02		NADH-dependent glycolaldehyde/furfural/butyraldehyde/propylaldehydealdehyde reductase (predicted)	1.03421
SPBC1861.02	abp2	unknown protein, may bind replication origins Abp2	-1.15199
SPBC530.11c		transcription factor, zf-fungal binuclear cluster type (predicted)			1.19741
SPCC1235.14	ght5	plasma membrane high-affinity glucose/fructose:proton symporter Ght5		-1.98733	-1.32854
SPAC19G12.09		NADH/NADPH-dependent indole-3-acetaldehyde reductase, implicated in cellular detoxification	1.30418
SPBC26H8.11c		acyl-coenzyme A thioesterase	-1.09143
SPBC11C11.05		cell wall 1,6-beta-glucan biosynthesis protein, KRE9 family (predicted)	1.64388	1.28388	1.40893
SPAC22F3.07c	atp20	F1-FO ATP synthase subunit G (predicted)	-1.19474
SPAC3G9.05	spa2	ARF GTPase-activating protein Spa2			1.22489
SPAC26H5.08c	bgl2	glucan beta-glucosidase Bgl2 (predicted)			1.00404
SPCC320.03		transcription factor (predicted)	1.10207
SPBC9B6.04c	tuf1	mitochondrial translation elongation factor EF-Tu Tuf1	-1.13694
SPBC21C3.19	rtc3	SBDS family protein Rtc3 (predicted)		-1.55893	-3.82286
SPBP35G2.16c	ecl2	extender of chronological lifespan protein Ecl2			-1.52151
SPCC1322.14c	vtc4	vacuolar transporter chaperone (VTC) complex subunit (predicted)		1.01873
SPNCRNA.863		intergenic RNA (predicted)		-2.64583	-3.29001
SPCC757.12		alpha-amylase homolog (predicted)	1.07685
SPCC2H8.02		plasma membrane inorganic phosphate transmembrane transporter (predicted)	1.41832
SPCC11E10.01		cystathionine beta-lyase (predicted)	-1.40109
SPBC29B5.02c	isp4	plasma membrane OPT oligopeptide transmembrane transporter family Isp4		2.4781
SPAC27D7.09c		But2 family protein, similar to cell surface molecules	4.03049	1.15429	1.93957
SPAC2H10.01		transcription factor, zf-fungal binuclear cluster type (predicted)	-1.60594
SPAC6G10.12c	ace2	transcription factor Ace2		1.06993
SPAC13G7.13c	msa1	RNA-binding protein Msa1	1.85368	2.20242	2.40639
SPAC13G7.02c	ssa1	heat shock protein Ssa1 (predicted)			-2.19834
SPBC83.17	mbf1	transcriptional coactivator, multiprotein bridging factor Mbf1 (predicted)			-1.43956
SPAC823.03	ppk15	serine/threonine protein kinase Ppk15 (predicted)	1.02932
SPAC13G6.03	gpi7	GPI anchor biosynthesis protein Gpi7 (predicted)			1.16339
SPAC16.05c	sfp1	transcription factor Sfp1 (predicted)	1.04458	1.32208	1.55673
SPBP8B7.26		Schizosaccharomyces specific protein		1.26254	1.6269
SPCC1259.05c	cox9	cytochrome c oxidase subunit VIIa (predicted)	-1.18431
SPBC16C6.08c	qcr6	ubiquinol-cytochrome-c reductase complex subunit 8, hinge protein (predicted)	-1.14156
SPAC1039.01		amino acid permease (predicted)		1.03034	1.14135
SPBC17D1.17	tam11	Schizosaccharomyces specific protein Tam11			-1.24374
SPBC36.10	ups2	phosphatidic acid transfer protein Ups2 (predicted)	-1.1074
SPCC962.06c	bpb1	KH and CC/hC domain splicing factor Bpb1			1.10438
SPAC17C9.16c	mfs1	plasma membrane spermidine transmembrane transporter Mfs1 (predicted)		1.12217
SPAC1782.07	qcr8	ubiquinol-cytochrome-c reductase complex subunit 7	-1.61288
SPAC1F7.07c	fip1	plasma membrane iron permease Fip1	1.93008	-1.10181	3.2952
SPAC637.03		DUF1774 family multi-spanning conserved fungal membrane protein	1.37369
SPBC4F6.09	str1	plasma membrane siderophore-iron transmembrane transporter Str1	3.45543	-1.52773	3.05096
SPCC1739.09c	cox13	cytochrome c oxidase subunit VIa (predicted)	-1.28221
SPBC947.15c	nde1	mitochondrial NADH dehydrogenase (ubiquinone) Nde1 (predicted)	-1.15397
SPAC328.05	hrb1	RNA-binding protein involved in export of mRNAs Hrb1 (predicted)			1.16902
SPCC70.02c	inh1	mitochondrial proton-transporting ATP synthase inhibitor Inh1 (predicted)	-1.75954
SPAC1F3.07c	rsc58	RSC complex subunit Rsc58	-1.07176
SPAC4G9.20c	ymc1	mitochondrial carrier with solute carrier repeats, organic acid transmembrane transporter (predicted)			1.58614
SPBP8B7.32		dubious			1.2713
SPBC106.05c	tim11	F1-FO ATP synthase subunit E (predicted)	-1.28164
SPBC30D10.14		dienelactone hydrolase family (predicted)	1.26849
SPBC25B2.08		Schizosaccharomyces pombe specific protein		1.8125	2.83388
SPNCRNA.716	SPAC56F8.12-antisense-1	antisense RNA (predicted)			2.03198
SPBC11C11.06c		Schizosaccharomyces specific protein	-1.75577		-1.57313
SPAPB18E9.04c		Schizosaccharomyces pombe specific protein, possible cell surface glycoprotein	2.20115
SPAPB24D3.08c		NADP-dependent oxidoreductase, implicated in cellular detoxification (predicted)	1.53903
SPCC1442.08c	cox12	cytochrome c oxidase subunit VIb (predicted)	-1.25605
SPBPB21E7.07	aes1	phenazine biosynthesis PhzF protein family		-1.15884	-1.6741
SPAC6G10.03c	cld1	mitochondrial cardiolipin-specific phospholipase Cld1 (predicted)	1.06174
SPBC1539.08	arf6	ADP-ribosylation factor, Arf family Arf6			1.3367
SPAC11D3.02c		ELLA family acetyltransferase, implicated in cellular detoxification (predicted)	-1.06289	-1.18666	-1.45534
SPBC609.04	caf5	plasma membrane spermine family transmembrane transporter Caf5	3.12612
SPBC4F6.17c	hsp78	mitochondrial heatshock protein Hsp78 (predicted)			-1.05283
SPAC27D7.14c	tpr1	RNA polymerase II associated Paf1 complex subunit Tpr1	-1.33141
SPBC3E7.02c	hsp16	heat shock protein Hsp16	1.50445		-1.02743
SPBC19C7.05		vesicle-mediated transport protein (predicted)		1.10749	1.14445
SPAC1D4.11c	lkh1	dual specificity protein kinase Lkh1			1.16591
SPCC663.02	wtf14	wtf element Wtf14			1.02731
SPBC16D10.08c	hsp104	heat shock protein Hsp104			-1.13177
SPBC17F3.01c	rga5	RhoGAP, GTPase activating protein Rga5	1.09729	1.45341	1.62977
SPAC1F8.06	pfl8	cell surface glycoprotein, flocculin Pfl8		1.97182	1.4804
SPAC1399.04c	uck2	uracil phosphoribosyltransferase Uck2	1.54052	2.30794	1.76508
SPAC13G6.14	aps1	diadenosine 5',5'''-p1,p6-hexaphosphate hydrolase Aps1			-1.51397
SPAC21E11.04	aca1	L-azetidine-2-carboxylic acid acetyltransferase Aca1		-1.04596
SPAC14C4.01c		DUF1770 family protein			1.07183
SPAC5D6.08c	mes1	meiotic APC inhibitor Mes1		1.0915	1.46788
SPAC29B12.14c		plasma membrane purine transmembrane transporter (predicted)	1.04915
SPBC29A10.13	atp7	F1-FO ATP synthase subunit D (predicted)	-1.29376
SPAC14C4.12c	laf1	Clr6 L associated factor 1 Laf1			1.33248
SPAC56F8.14c	mug115	Schizosaccharomyces pombe specific protein Mug115	-1.29967
SPBP8B7.15c	mpe1	mRNA cleavage ubiquitin-protein ligase E3 Mpe1 (predicted)			-1.12062
SPCC16C4.07	scw1	RNA-binding protein Scw1			1.04503
SPNCRNA.1471	pof9-antisense-1	antisense RNA (predicted)		1.47613	1.55392
SPNCRNA.815	mug68-antisense-1	antisense RNA (predicted)	1.11342
SPAC1B3.06c		UbiE family methyltransferase (predicted)	1.11808
SPBC30D10.07c	bpl1	biotin-protein ligase Bpl1 (predicted)	-1.0137
SPCC1020.07		pseudouridine-5'-phosphatase (predicted)			1.43962
SPBC2F12.15c	pfa3	palmitoyltransferase Pfa3 (predicted)			-1.32797
SPCC338.12	pbi2	vaculoar proteinase B inhibitor Pbi2			-1.2792
SPAC513.03	mfm2	M-factor precursor Mfm2	-1.53261
SPAC13G7.05	are1	acyl-coA-sterol acyltransferase Are1 (predicted)	1.00456
SPNCRNA.1645	sat1-antisense-1	antisense RNA (predicted), possible alternative UTR			1.2925
SPBC365.12c	ish1	nuclear envelope LEA domain protein Ish1			-1.31618
SPCC188.10c		pseudogene		1.42265	1.66468
SPBC19C2.04c	ubp11	ubiquitin C-terminal hydrolase Ubp11		-1.10587	-1.34799
SPAC24H6.01c	gup1	membrane bound O-acyltransferase, MBOAT Gup1 (predicted)	1.03987
SPCC191.01		Schizosaccharomyces specific protein	1.3049
SPNCRNA.1276	brl1-antisense-1	antisense RNA (predicted)			2.16067
SPAC644.05c	dut1	deoxyuridine 5'-triphosphate nucleotidohydrolase (predicted)		1.04554
SPAC8E11.07c	alp31	tubulin specific chaperone cofactor A, Alp31			-1.37346
SPNCRNA.1096	SPCC1884.01-antisense-1	antisense RNA (predicted)			-1.47635
SPCC70.12c	ecl1	extender of the chronological lifespan protein Ecl1	1.22041	-1.08933
SPAC5D6.09c	mug86	plasma membrane acetate transmembrane transporter (predicted)			1.05603
SPAC22F8.05		alpha,alpha-trehalose-phosphate synthase (predicted)	1.08865		-1.24817
SPAC23C11.06c		vacuolar membrane hydrolase, implicted in protein catabolism	1.48219
SPBC725.10		mitochondrial transport protein, tspO homolog (predicted)	-1.51231
SPCC18.15	dph7	diphthamide biosynthesis complex WD repeat protein subunit Dph7 (predicted)			1.10958
SPBC16E9.01c	php4	CCAAT-binding factor complex subunit Php4			1.25397
SPAC25H1.10c	atp19	F1-FO ATP synthase subunit K (predicted)	-1.25249
SPAC25B8.01	dap1	cytochrome P450 regulator Dap1			-1.06302
SPAC1783.01		methionine synthase reductase (predicted)			1.58446
SPAC869.10c	put4	plasma membrane proline specific permease Put4 (predicted)		1.21931
SPBPB2B2.09c	pan5	2-dehydropantoate 2-reductase Pan5 (predicted)		-1.61749
SPAC227.16c	psf3	GINS complex subunit Psf3	-1.3622
SPBC1709.15c	cft2	cleavage factor two Cft2/polyadenylation factor CPSF-73 (predicted)	-1.37101
SPAC16E8.08	pos1	Spa2 interacting protein Pos1			1.15902
SPAC24C9.02c	cyt2	cytochrome c1 heme lyase Cyt2 (predicted)	-1.20858
SPNCRNA.712	cwf19-antisense-1	antisense RNA (predicted)		-1.26427
SPBC1271.08c		Schizosaccharomyces pombe specific protein		-1.05974	-1.12663
SPCC1742.01	gsf2	cell surface glycoprotein, galactose-specific flocculin Gsf2	1.1033	1.32249	1.83169
SPBP23A10.12	frg1	FRG1 family protein, involved in mRNA splicing (predicted)			1.2417
SPBC32C12.02	ste11	transcription factor Ste11	-1.28994
SPBC14C8.16c	bot1	mitochondrial ribosomal protein subunit S35	-1.03388
SPBC18A7.01	xpa1	X-Pro dipeptidase (predicted)			1.38951
SPBC1709.13c	set10	ribosomal lysine methyltransferase Set10	-1.99871		-1.71687
SPCP31B10.06	tcb2	tricalbin, C2 domain protein (phospholipid binding) ER-plasma membrane tethering protein Tcb2 (predicted)	1.07534
SPBC1271.07c		N-acetyltransferase (predicted)		-1.51577	-1.80974
SPAC328.02	dbl4	ubiquitin-protein ligase E3 involved in sporulation Dbl4			-1.01085
SPBC1604.03c		conserved fungal protein, implicated in vesicle trafficking or lipid metabolism		1.0753	1.53419
SPBC36.02c		spermidine family transmembrane transporter (predicted)			-1.16658
SPBC1306.01c	mef1	mitochondrial translation elongation factor G (predicted)	-1.44918
SPBC3D6.03c	trz2	mitochondrial 3'-tRNA processing endonuclease tRNAse Z, Trz2	-1.03317
SPBC725.04	hac1	2-hydroxyacyl-CoA lyase Hac1 (predicted)			1.01463
SPBC25H2.09	mic19	MICOS complex subunit Mic19/25	-1.51614
SPCC1223.03c	gut2	glycerol-3-phosphate dehydrogenase Gut2 (predicted)	-1.1382		-1.56499
SPAC14C4.10c		Nudix family hydrolase	1.24866		1.18088
SPAC1002.12c		succinate-semialdehyde dehydrogenase [NAD(P)+] (predicted)		1.13176	1.18209
SPBC11B10.08		WW domain containing conserved fungal protein		1.18424	1.61067
SPBC1105.03c	mrpl1601	mitochondrial ribosomal protein subunit L16 (predicted)	-1.22711
SPAC869.05c		plasma membrane sulfate transmembrane transporter (predicted)			-1.06427
SPBC14F5.12c	cbh2	CENP-B homolog Cbh2	1.03577
SPCC1442.05c	mic26	MICOS complex subunit Mic23/26/27 (predicted)	-1.71625
SPBC13G1.01c	nam9	mitochondrial ribosomal protein subunit S4 (predicted)	-1.03429
SPAC18G6.12c		ThiJ domain protein (predicted)	-1.46661
SPBC16E9.16c	lsd90	Lsd90 protein	2.02445
SPAC1399.02		transmembrane transporter (predicted)	-1.3118
SPNCRNA.1518	bzz1-antisense-1	antisense RNA (predicted), possible alternative UTR			1.28198
SPBC1683.12		carboxylic acid transmembrane transporter (predicted)	1.27619		1.27362
SPBC646.03	gta1	mitochondrial glutamyl-tRNA amidotransferase alpha subunit Gta1 (predicted)	-1.11734		-1.11157
SPBC317.01	mbx2	MADS-box transcription factor Pvg4		1.32822	1.62855
SPCC1393.02c	spt2	non-specific DNA binding protein Spt2 (predicted)	-1.35532
SPBC13E7.09	vrp1	verprolin			1.28659
SPAC27D7.03c	mei2	RNA-binding protein involved in meiosis Mei2	-2.4815		-1.73848
SPBP26C9.02c	car1	arginase Car1			1.38281
SPAC6F6.08c	cdc16	two-component GAP Cdc16			1.08681
SPBP23A10.03c	sdh7	mitochondrial respiratory chain complex II assembly ACN9 family protein Sdh7 (predicted)	-1.01982
SPAC13G6.12c	chs1	chitin synthase I			1.6872
SPBC215.11c		aldo/keto reductase, unknown biological role	1.68445
SPAC2F7.09c	gep3	mitochondrial GTPase related protein Gep3 (prediected)	-1.47073
SPNCRNA.1063		intergenic RNA (predicted), possible alternative UTR		-1.09442
SPNCRNA.763	sgt1-antisense-1	antisense RNA (predicted)	1.00533
SPAC31G5.09c	spk1	MAP kinase Spk1	-1.18574
SPAC186.05c	gdt1	Golgi calcium and manganese antiporter Gdt1	7.55071	2.25602	3.28978
SPCC4G3.10c	rhp42	DNA repair protein Rhp42			-1.15694
SPBC106.02c	srx1	sulfiredoxin	3.42194
SPAC22F8.02c	pvg5	Golgi 4,6-pyruvylated galactose (PvGal) residue biosynthesis protein Pvg5	1.02938
SPCC1020.03	mmt1	mitochondrial iron ion transmembrane transporter Mmt1 (predicted)	1.34252		1.88295
SPAC1F7.08	fio1	plasma membrane iron transport multicopper oxidase Fio1	2.58728	-1.08289	3.71733
SPAC1705.02		SERF family protein, DUF, human 4F5S homolog, implicated in mRNA splicing			-1.08522
SPCC70.08c		methyltransferase (predicted)	-1.23215	-1.49273	-3.0948
SPACUNK4.17		NAD binding dehydrogenase family protein, human DHDH ortholog, unknown biological role, implicated in carbohydrate metabolic process	-1.03701	-1.31187	-2.26076
SPBC8E4.12c	ecl3	extender of the chronological lifespan protein Ecl3	-1.61046	2.74733	3.82975
SPBC19C7.04c		DUF2406 family conserved fungal protein			-1.87853
SPCC965.11c	agp3	plasma membrane leucine transmembrane transporter Agp3	1.05694
SPAC977.16c	dak2	dihydroxyacetone kinase Dak2	-1.45498
SPNCRNA.1143	SPCC1672.03c-antisense-1	antisense RNA (predicted)	1.42765
SPNCRNA.1296		intergenic RNA (predicted)		-1.09141	-1.50883
SPNCRNA.954	SPAPB15E9.02c-antisense-1	antisense RNA (predicted), possible alternative UTR		-1.11442
SPAPJ691.02		yippee-like protein	2.26795		1.62112
SPNCRNA.1696	nam3	lncRNA nam3	2.45485	-1.38509	1.72047
SPBC725.03		pyridoxamine 5'-phosphate oxidase (predicted)			-1.7006
SPCC4B3.06c		NADPH-dependent FMN reductase (predicted)	1.03284
SPAC19D5.07	uga1	4-aminobutyrate aminotransferase (GABA transaminase)			1.8645
SPNCRNA.1461	pfd1-antisense-1	antisense RNA (predicted)			-1.23375
SPBC1685.17		Schizosaccharomyces pombe specific protein	-1.39752	-1.55414
SPBC32H8.07	git5	heterotrimeric G protein beta (WD repeat) subunit Git5	1.10349
SPBC23E6.03c	nta1	protein N-terminal amidase Nta1 (predicted)	-1.70775
SPCC18B5.02c		cinnamoyl-CoA reductase pseudogene	3.83677		1.02268
SPBC2A9.03		WD40/YVTN repeat-like protein			1.13749
SPBC8E4.02c		Schizosaccharomyces pombe specific protein		-1.46743
SPNCRNA.605	SPAC1F8.04c-antisense-1	antisense RNA (predicted)	2.0005		1.61169
SPBC1709.16c		aromatic ring-opening dioxygenase (predicted)	-1.01314
SPNCRNA.1447	uds1-antisense-1	antisense RNA (predicted)	1.05145
SPBC1773.06c	adh8	alcohol dehydrogenase (predicted)	2.55699
SPAC1952.07	rad1	checkpoint clamp complex protein Rad1	-1.00831
SPAC11D3.05	mfs2	transmembrane transporter Mfs2 (predicted)		1.1837
SPNCRNA.1557	lid2-antisense-1	antisense RNA (predicted)	-1.72834
SPBC106.12c	tho4	THO complex subunit Tho4 (predicted)	-1.2962
SPSNORNA.21	snoU14	small nucleolar RNA U14			1.68883
SPNCRNA.322		intergenic RNA (predicted)			1.18511
SPAPB24D3.10c	agl1	maltose alpha-glucosidase Agl1	1.18076
SPCC74.09	mug24	RNA-binding protein, rrm type	1.23432
SPAC186.01	pfl9	cell surface glycoprotein, flocculin Pfl9, DIPSY family	-2.20959
SPBC17G9.13c		mitochondrial conserved fungal protein	-1.05827
SPBPB2B2.05		class I glutamine amidotransferase family protein	1.17846	1.00745	3.28615
SPAC1399.06		Schizosaccharomyces pombe specific protein	-1.03809
SPBC12D12.02c	cdm1	DNA polymerase delta subunit Cdm1			-1.09123
SPBPB2B2.13	gal1	galactokinase Gal1			-1.19051
SPAC30C2.03		Schizosaccharomyces specific protein			-1.17599
SPAC56F8.15		Schizosaccharomyces pombe specific protein	-1.37906
SPNCRNA.1153	SPCC18B5.02c-antisense-1	antisense RNA (predicted)	1.38572		1.77304
SPNCRNA.887	slx4-antisense-1	antisense RNA (predicted)	1.49086	-1.26886	1.37233
SPNCRNA.1366	nam2	lncRNA nam2	1.41976		1.54713
SPAC11D3.01c		Con-6 family conserved fungal protein	1.36134	-2.05388
SPNCRNA.1546	sfc3-antisense-1	antisense RNA (predicted)	1.06866
SPAC22H10.13	zym1	metallothionein Zym1	1.02951
SPNCRNA.953		intergenic RNA (predicted)		-1.32128
SPNCRNA.928	meu16	antisense RNA Meu16	1.01894
SPNCRNA.839	SPAC4A8.10-antisense-1	antisense RNA (predicted)	1.25833
SPNCRNA.890	set13-antisense-1	antisense RNA (predicted)			1.26975
SPCC1919.14c	bdp1	transcription factor TFIIIB complex subunit Bdp1 (predicted)			1.30457
SPNCRNA.724	prp22-antisense-1	antisense RNA (predicted)		-1.10505	-1.51312
SPBC1734.05c	spf31	DNAJ protein, splicing factor Spf31 (predicted)	-1.16894
SPCC663.06c	osr1	short chain dehydrogenase, unknown specificity (predicted)	2.48524
SPNCRNA.1424		intergenic RNA (predicted)			2.28654
SPCPB16A4.07		Schizosaccharomyces specific protein		-1.49586	-1.89249
SPNCRNA.798	SPAC23C11.06c-antisense-1	antisense RNA (predicted)	-1.23496		-1.23319
SPAC1F8.05	isp3	spore wall structural constituent Isp3		-1.00843	-2.00616
SPNCRNA.1532		intergenic RNA (predicted)	-1.17089	-1.03571	-1.1547
SPAC14C4.16	dad3	DASH complex subunit Dad3	-1.00449
SPNCRNA.1079	rad2-antisense-1	antisense RNA (predicted), possible alternative UTR	-1.10112
SPNCRNA.1277	pep3-antisense-1	antisense RNA (predicted)	-1.0874		-1.11096
SPNCRNA.1083		intergenic RNA (predicted)	-1.32568		-1.00945
SPBC1347.07	rex2	RNA exonuclease (predicted)	-1.06296
SPNCRNA.1397	num1-antisense-1	antisense RNA (predicted)			-1.12744
SPBC23G7.10c		NADH-dependent flavin oxidoreductase, implicated in cellular detoxification from family members (predicted)	2.68462
SPAC19G12.01c	cut20	anaphase-promoting complex, platform subcomplex scaffold subunit Apc4/Cut20	-1.13879
SPNCRNA.680		intergenic RNA (predicted), possible alternative UTR		-1.08457
SPAC25B8.15c	tyw3	wybutosine biosynthesis protein Tyw3 (predicted)	-1.07285
SPCC663.08c		short chain dehydrogenase, unknown specificity (predicted)	1.93062
SPCC569.09		Schizosaccharomyces specific protein	1.43144
SPAC25G10.04c	rec10	meiotic recombination protein Rec10	1.12604
SPBC56F2.06	mug147	Schizosaccharomyces specific protein Mug147	1.59071
SPNCRNA.1285		intergenic RNA (predicted)	-1.26088
SPCC576.17c		pyridoxamine/pyridoxine/pyridoxal transmembrane transporter (predicted)			-1.08279
SPNCRNA.779		intergenic RNA (predicted)			1.17602
SPAC4H3.08		3-hydroxyacyl-CoA dehydrogenase (predicted)	1.97381
SPCC569.03		mug2/mug135/meu2 family			-1.59857
SPAC1565.04c	ste4	adaptor protein Ste4	-1.53004
SPNCRNA.1357		antisense RNA (predicted)			-1.28798
SPNCRNA.797	SPAC20H4.09-antisense-1	antisense RNA (predicted)		-1.00913	-1.40524
SPBC11C11.11c	irc3	mitochondrial DNA branch migration helicase Irc3 (predicted)	-1.1189
SPCC330.10	pcm1	P-TEFb-cap methyltransferase Pcm1	-1.44448		-1.75257
SPNCRNA.624	SPAC24B11.14-antisense-1	antisense RNA (predicted), possible alternative UTR	-1.14108
SPNCRNA.511		intergenic RNA (predicted), possible alternative UTR	1.95456
SPNCRNA.1338	SPBC1773.12-antisense-1	antisense RNA (predicted)			-1.03635
SPNCRNA.1081	SPAC29B12.05c-antisense-1	antisense RNA (predicted)			1.01184
SPNCRNA.1195	tti1-antisense-1	antisense RNA (predicted)	1.19247	-1.03619
SPCC663.17	wtf15	wtf element Wtf15			1.01024
SPCC569.01c		mug2/mug135/meu2 family			-1.27672
SPNCRNA.685	SPAC16C9.01c-antisense-1	antisense RNA (predicted)			1.01923
SPCC4G3.03		WD40/YVTN repeat-like protein	1.14933
SPNCRNA.1042	SPAC890.05-antisense-1	antisense RNA (predicted)			-1.34628
SPCC191.11	inv1	external invertase, beta-fructofuranosidase Inv1	1.80722
SPNCRNA.936	rad50-antisense-1	antisense RNA (predicted)	1.42245		1.4639
SPCP20C8.01c		mug2/mug135/meu2 family			-1.44082
SPNCRNA.1007	SPAC30C2.03-antisense-1	antisense RNA (predicted)			1.38973
SPAC13D6.01	pof14	F-box protein Pof14	1.32975
SPCC330.04c	mug135	mug2/mug135/meu2 family, with repeat expansion	1.03747		1.17495
SPBC1105.13c		Schizosaccharomyces pombe specific protein			-1.20027
SPAC328.08c	tbc1	tubulin specific chaperone cofactor C, GTPase activating protein Tbc1 (predicted)	-1.16702
SPCC1393.07c	mug4	Schizosaccharomyces specific protein, DNAJ domain	1.47256
SPAC1F8.08		Schizosaccharomyces pombe specific protein		-1.03063	-1.71202
SPNCRNA.1524		intergenic RNA (predicted)			-1.73949
SPNCRNA.1459	nam1	lncRNA nam1	-1.25696
SPNCRNA.1026	fus1-antisense-1	antisense RNA (predicted)		-1.71626
SPNCRNA.655		antisense RNA (predicted)	-1.41177		-2.06073
SPNCRNA.1150	smc6-antisense-1	antisense RNA (predicted), possible alternative UTR	1.01032
SPAC23H3.15c	ddr48	DNA damage-responsive protein ortholog DDr48	2.21048	-1.39592
SPNCRNA.1668	mug147-antisense-1	antisense RNA (predicted)	1.46853		1.43763
SPAC13A11.06	pdc202	pyruvate decarboxylase (predicted)	1.20185
SPNCRNA.1236		antisense RNA (predicted)			-1.14263
SPCC70.04c		Schizosaccharomyces pombe specific protein	1.42585
SPBC660.05		WW domain containing conserved fungal protein	-1.31956	-1.65801
SPNCRNA.647	mre11-antisense-1	antisense RNA (predicted)			-1.22084
SPNCRNA.1343		intergenic RNA (predicted)		-2.31827	-2.56632
SPNCRNA.1061	SPAC14C4.01c-antisense-1	antisense RNA (predicted)			-3.97511
SPNCRNA.1574	SPBC15D4.09c-antisense-1	antisense RNA (predicted)			-1.67861
SPNCRNA.888	end4-antisense-1	antisense RNA (predicted), possible alternative UTR	-1.29007	-1.73724
SPNCRNA.1358		intergenic RNA (predicted)		-1.11432	-1.2105
SPNCRNA.1527		intergenic RNA (predicted), possible alternative UTR	2.04525
SPNCRNA.873		intergenic RNA (predicted)	-1.04289
SPNCRNA.648		intergenic RNA (predicted)		-1.12306
SPNCRNA.1206	nup211-antisense-1	antisense RNA (predicted)		-1.18733
SPAC27D7.12c	but1	thioredoxin family protein But1			-1.63177
SPCC794.04c		amino acid transmembrane transporter (predicted)	-1.11987		-2.43837
SPBC24C6.09c		phosphoketolase family protein (predicted)	2.50481		1.29635
SPNCRNA.1492	rct1-antisense-1	antisense RNA (predicted), possible alternative UTR	2.69697
SPNCRNA.1334		intergenic RNA (predicted)		-1.02298	-1.70348
SPNCRNA.1466		intergenic RNA (predicted)			1.20287
SPNCRNA.1105	rhp16-antisense-1	antisense RNA (predicted), possible alternative UTR			1.17975
SPNCRNA.1585	caf5-antisense-1	antisense RNA (predicted)			1.44829
SPBC1683.09c	frp1	plasma membrane ferric-chelate reductase Frp1	2.23107	-1.51503
SPNCRNA.898	pcp1-antisense-1	antisense RNA (predicted)		-1.25723	-1.93923
SPNCRNA.897	ace2-antisense-1	antisense RNA (predicted)	1.27194
SPNCRNA.1682	top3-antisense-1	antisense RNA (predicted), possible alternative UTR	1.62864		1.31016
SPAC15E1.02c		DUF1761 family protein	-1.29882	-1.26397	-1.81394
SPNCRNA.1523	SPBC365.11-antisense-1	antisense RNA (predicted), possible alternative UTR	1.89839		-1.12252
SPCC23B6.05c	ssb3	DNA replication factor A subunit Ssb3			1.07208
SPAC4H3.03c		glucan 1,4-alpha-glucosidase (predicted)	2.42655		1.10022
SPNCRNA.785		intergenic RNA (predicted)	-1.24515		-1.15379
SPAC1B3.04c	guf1	mitochondrial elongation factor GTPase Guf1 (predicted)	-3.12843		-2.88612
SPNCRNA.1673		intergenic RNA (predicted)	-1.1956		-1.05256
SPNCRNA.1618	rft1-antisense-1	antisense RNA (predicted), possible alternative UTR	1.41794
SPNCRNA.1100	hsp3101-antisense-1	antisense RNA (predicted)	1.94195
SPNCRNA.836	myp2-antisense-1	antisense RNA (predicted)	1.27974	-1.04432
SPNCRNA.58	prl58	non-coding RNA, poly(A)-bearing (predicted)			-1.21482
SPNCRNA.1489	aim27-antisense-1	antisense RNA (predicted)			-1.18515
SPBC359.04c	pfl7	cell surface glycoprotein, flocculin Pfl7, DIPSY family	-1.00477		-3.86308
SPNCRNA.1633	pex14-antisense-1	antisense RNA (predicted), possible alternative UTR	1.33191
SPNCRNA.1579	swi3-antisense-1	antisense RNA (predicted), possible alternative UTR	2.45402
SPAC3G9.11c	pdc201	pyruvate decarboxylase (predicted)			1.07112
SPBP4H10.10	rbd3	mitochondrial rhomboid family protease	1.47703
SPBC1289.16c	cao2	copper amine oxidase-like protein Cao2			1.44365
SPNCRNA.795	utp5-antisense-1	antisense RNA (predicted)		-1.3862	-1.61395
SPNCRNA.1015		antisense RNA (predicted)	-1.79917		-1.31858
SPNCRNA.1454	SPBC19C2.10-antisense-1	antisense RNA (predicted)		-1.11051	-1.58784
SPNCRNA.613	hsp3102-antisense-1	antisense RNA (predicted)			-1.71129
SPNCRNA.1179	atd3-antisense-1	antisense RNA (predicted)	2.29577
SPAC9E9.02		dubious		1.07222
SPNCRNA.783		intergenic RNA (predicted)	-1.6803
SPAC29A4.11	rga3	RhoGAP, GTPase activating protein Rga3	-1.33381
SPAC1A6.06c	meu31	Schizosaccharomyces specific protein Meu31	1.40548		1.12374
SPNCRNA.838	vrs2-antisense-1	antisense RNA (predicted)		-1.30056	-1.34521
SPBC713.05	wdr83	WD repeat protein, human MAPK organizer 1 (MORG1) family Wdr83 (predicted)	-1.75192
SPAC688.06c	slx4	structure-specific endonuclease subunit Slx4			-1.41975
SPNCRNA.970		intergenic RNA (predicted)			-1.13255
SPNCRNA.1371	SPBC354.08c-antisense-1	antisense RNA (predicted)	-1.22099	-1.83423	-1.13524
SPAC977.15		dienelactone hydrolase family, implicated in cellular detoxification			-2.11591
SPAC110.05	#N/A	#N/A		-1.1725	-1.26206
SPNCRNA.1144	asp1-antisense-1	antisense RNA (predicted)		4.04075	4.72693
SPCC737.04		UPF0300 family protein 6	1.50063
SPBPB2B2.12c	gal10	UDP-glucose 4-epimerase/aldose 1-epimerase Gal10		-1.18756	-1.50776
SPNCRNA.861		intergenic RNA (predicted)		-1.05929
SPNCRNA.1653	cwf28-antisense-1	antisense RNA (predicted), possible alternative UTR	1.93544
SPNCRNA.1023	rex3-antisense-1	antisense RNA (predicted), possible alternative UTR	1.46341
SPCC794.03		amino acid permease (predicted)	1.92125		1.71621
SPNCRNA.291		intergenic RNA (predicted)			-2.3679
SPNCRNA.722		antisense RNA (predicted)		-1.03294
SPNCRNA.1591	nto1-antisense-1	antisense RNA (predicted)			-1.05893
SPAPB1A11.05	#N/A	#N/A	3.28789		1.12438
SPAC139.05		succinate-semialdehyde dehydrogenase (predicted)	1.52157
SPCP20C8.02c		S. pombe specific UPF0321 family protein 1			-2.22769
SPBC336.05c	hen1	small RNA 2'-O-methyltransferase Hen1 (predicted)			-2.24201
SPAPJ695.02		Schizosaccharomyces pombe specific protein	-2.60932		-2.63868
SPBC1703.08c		5-formyltetrahydrofolate cyclo-ligase (predicted)	-3.03222		-2.89929
SPNCRNA.687	cph1-antisense-1	antisense RNA (predicted)			-1.55648
SPNCRNA.1572		intergenic RNA (predicted), possible alternative UTR			-1.00037
SPNCRNA.1390		intergenic RNA (predicted)			-1.04069
SPNCRNA.971	SPAC694.03-antisense-1	antisense RNA (predicted), possible alternative UTR	1.44065
SPNCRNA.947	dph4-antisense-1	antisense RNA (predicted)			-1.30025
SPNCRNA.1298	SPCC569.02c-antisense-1	antisense RNA (predicted)	2.07362
SPNCRNA.1402		intergenic RNA (predicted)			-1.33655
SPBC1198.14c	fbp1	fructose-1,6-bisphosphatase Fbp1			1.47591
SPNCRNA.1175		intergenic RNA (predicted)	-1.07526
SPNCRNA.1610	rav1-antisense-1	antisense RNA (predicted)			-1.22967
SPNCRNA.626		intergenic RNA (predicted), possible alternative UTR	1.17944		1.14822
SPNCRNA.1553		intergenic RNA (predicted)	1.10487		1.17399
SPAC11H11.04	mam2	pheromone p-factor receptor			-1.29732
SPNCRNA.1014		intergenic RNA (predicted)			-1.11177
SPAC750.01		NADP-dependent aldo/keto reductase, unknown biological role, implicated in cellular detoxification	4.42389
SPNCRNA.1198	mug1-antisense-1	antisense RNA (predicted), possible alternative UTR	-1.13879		-1.2924
SPCC794.02	wtf5	wtf element Wtf5	1.16817
SPNCRNA.1634	SPBC13G1.05-antisense-1	antisense RNA (predicted), possible alternative UTR			-1.35167
SPNCRNA.916		intergenic RNA (predicted)	-1.28764
SPNCRNA.1243		intergenic RNA (predicted)	1.15383		1.41168
SPNCRNA.1435	mug93-antisense-1	antisense RNA (predicted)			-1.55375
SPNCRNA.1622		intergenic RNA (predicted)	-1.00002		-1.65644
SPNCRNA.1344	SPBC1271.08c-antisense-1	antisense RNA (predicted)		-2.51478	-1.7492
SPNCRNA.1483		intergenic RNA (predicted)		-1.01573
SPNCRNA.1571		intergenic RNA (predicted)			-1.6447
SPNCRNA.1273	SPCC1919.05-antisense-1	antisense RNA (predicted)	1.54101
SPNCRNA.1588	spn7-antisense-1	antisense RNA (predicted)	1.14695		1.29112
SPNCRNA.769	SPAPB1A10.13-antisense-1	antisense RNA (predicted)			1.76873
SPNCRNA.944		intergenic RNA (predicted)	-1.29022		1.89817
SPNCRNA.803	hrp1-antisense-1	antisense RNA (predicted)		-1.85036	-2.00214
SPAC513.02		phosphoglycerate mutase/6-phosphofructo-2-kinase family	1.10787
SPNCRNA.561	pkl1-antisense-1	antisense RNA (predicted)			-1.17057
SPNCRNA.802	SPAC13F5.07c-antisense-1	antisense RNA (predicted)	1.70058
SPNCRNA.1496		intergenic RNA (predicted)		-1.34823
SPNCRNA.1252	ams2-antisense-1	antisense RNA (predicted)	2.68314
SPNCRNA.789	SPAC607.04-antisense-1	antisense RNA (predicted)			-1.11923
SPNCRNA.756		intergenic RNA (predicted)	-1.36138	-1.25164	-1.39507
SPBPB2B2.11	tgd1	nucleotide-sugar 4,6-dehydratase (predicted)			-1.20958
SPAC22F3.02	atf31	transcription factor Atf31	1.07683
SPAC11D3.19		Schizosaccharomyces pombe specific protein		-1.50801	-1.21659
SPNCRNA.612	SPAC5H10.01-antisense-1	antisense RNA (predicted), possible alternative UTR			-1.41799
SPNCRNA.1156		intergenic RNA (predicted), possible alternative UTR	-2.83329	1.10736
SPNCRNA.990	cbh1-antisense-1	antisense RNA (predicted)	1.52319
SPCPB16A4.06c		Schizosaccharomyces specific protein	1.19898
SPBC16A3.13	meu7	alpha-amylase homolog Aah4		-1.23009	-1.60775
SPNCRNA.130	omt3	intergenic RNA Omt3	-5.11393	-3.31702	-4.14547
SPBC428.07	meu6	pleckstrin homology domain protein, implicted in meiotic chromosome segregation protein Meu6		-1.19767	-1.90043
SPBC1709.14	ngl1	peptide N-glycanase Ngl1	-3.32327		-2.64241
SPAC13F5.03c	gld1	mitochondrial glycerol dehydrogenase Gld1	-1.22061
SPNCRNA.1564	SPBC1703.11-antisense-1	antisense RNA (predicted)	1.91952
SPNCRNA.1294	SPCC1827.07c-antisense-1	antisense RNA (predicted)	1.40814	-1.55892	-1.72414
SPNCRNA.1004	SPAC1093.07-antisense-1	antisense RNA (predicted), possible alternative UTR			-1.26837
SPNCRNA.781		intergenic RNA (predicted)			1.11429
SPNCRNA.989		intergenic RNA (predicted)	-1.14231	-1.19982	-1.0084
SPNCRNA.1265		intergenic RNA (predicted)		-1.89591	-1.41872
SPAC4H3.04c		MEMO1 family, human MEMO1 ortholog, ancient conserved protein, in some organisms this domain is present with ammecr1 which interacts with mediator complex and is implicated in transcription, implicated in signalling and localization to the plasma membrane	1.09633
SPAC2E1P3.02c	amt3	plasma membrane ammonium transmembrane transporter Amt3	1.90012		1.57245
SPNCRNA.854		intergenic RNA (predicted)			-1.38897
SPAC1A6.08c	mug125	Schizosaccharomyces specific protein Mug125	1.49375
SPNCRNA.1529	orc1-antisense-1	antisense RNA (predicted)	1.26138	-1.00078
SPBC839.06	cta3	P-type ATPase, potassium exporting Cta3	1.59674
SPNCRNA.1238	meu10-antisense-1	antisense RNA (predicted)			1.35836
SPNCRNA.1109	mug135-antisense-1	antisense RNA (predicted)	1.09147
SPNCRNA.772	ctr1-antisense-1	antisense RNA (predicted), possible alternative UTR	1.06526		1.27826
SPNCRNA.1033	SPAC19B12.01-antisense-1	antisense RNA (predicted)	1.44176
SPBC2G2.15c	mrm2	mitochondrial 2' O-ribose methyltransferase Mrm2 (predicted)	-1.55727
SPCC1795.06	map2	P-factor pheromone Map2			-1.10712
SPNCRNA.794		intergenic RNA (predicted), possible alternative UTR			1.2473
SPNCRNA.1141		intergenic RNA (predicted), possible alternative UTR	1.03875		1.19406
SPNCRNA.1589	SPBC19F8.04c-antisense-1	antisense RNA (predicted)	1.12617
SPCC645.02	gep4	phosphatidylglycerol phosphate phosphatase Gep4 (predicted)	-4.09364		-3.1367
SPBC557.05		arrestin, implicated in vesicle-mediated transport	1.06806
SPCC1906.04	wtf20	wtf element Wtf20	1.84708		2.08148
SPNCRNA.719	SPAC22A12.14c-antisense-1	antisense RNA (predicted), possible alternative UTR		-2.21028	-1.60926
SPAC6B12.18	gon7	EKC/KEOPS complex subunit Gon7 (predicted)	-2.00896
SPNCRNA.128	rrk1	RNase P K-RNA	-2.31988
SPAC11E3.06	map1	MADS-box transcription factor Map1	-1.25228		-1.91209
SPAC26F1.11		dubious			-2.36287
SPNCRNA.800		intergenic RNA (predicted)	-1.0612
SPNCRNA.1125		intergenic RNA (predicted)	-1.29768		-2.08331
SPNCRNA.1108	SPCC330.04c-antisense-1	antisense RNA (predicted)	1.31611
SPNCRNA.1214	SPCC663.10-antisense-1	antisense RNA (predicted)	-1.335		-1.25473
SPAC56F8.13		dubious	-2.51018		-1.9695
SPAC23C11.10	mpn1	poly(U)-specific exoribonuclease, producing 3' uridine cyclic phosphate ends Mpn1	1.22138
SPNCRNA.780		intergenic RNA (predicted)			1.88837
SPNCRNA.1616		intergenic RNA (predicted)		-1.04723
SPNCRNA.1360		intergenic RNA (predicted)		-1.57793	-1.40849
SPNCRNA.1686	ufd1-antisense-1	antisense RNA (predicted)			-1.57458
SPSNORNA.46	snR94	box H/ACA small nucleolar RNA snR94	1.18076		1.34013
SPBC83.12		Schizosaccharomyces pombe specific protein		-1.30243
SPNCRNA.99		non-coding RNA (predicted)		1.08407	1.8918
SPBC947.05c	frp2	ferric-chelate reductase Frp2 (predicted)	1.42033
SPNCRNA.1034		intergenic RNA (predicted)	-1.59166	-1.97833	-2.16237
SPNCRNA.679		intergenic RNA (predicted)	1.14214
SPNCRNA.1407	SPBC337.10c-antisense-1	antisense RNA (predicted), possible alternative UTR	1.86747
SPNCRNA.1675	SPBC1861.05-antisense-1	antisense RNA (predicted)		-1.42618	-1.87061
SPBC1773.12		transcription factor, zf-fungal binuclear cluster type (predicted)			-1.68458
SPNCRNA.746		intergenic RNA (predicted)		-1.01725	-1.10858
SPNCRNA.1244		intergenic RNA (predicted)			1.37584
SPNCRNA.923		intergenic RNA (predicted)	1.55503
SPNCRNA.1359		intergenic RNA (predicted), possible alternative UTR			-1.03838
SPNCRNA.1382	ubc4-antisense-1	antisense RNA (predicted)	-1.83268	-2.37332	-3.40073
SPNCRNA.1006	dhc1-antisense-1	antisense RNA (predicted)			1.58829
SPCC1393.14	ten1	nuclear telomere cap complex subunit Ten1			1.24299
SPNCRNA.1005	SPAC1093.05-antisense-1	antisense RNA (predicted)		-1.57951	-1.57946
SPCC548.07c	ght1	plasma membrane high-affinity glucose:proton symporter Ght1			-1.20057
SPNCRNA.1050	SPAC29A4.06c-antisense-1	antisense RNA (predicted), possible alternative UTR	2.16388
SPNCRNA.735		antisense RNA (predicted)	1.21719
SPNCRNA.935		intergenic RNA (predicted), possible alternative UTR	-1.24334
SPAC24C9.15c	spn5	meiotic septin Spn5			1.42607
SPNCRNA.472		non-coding RNA (predicted)	2.45156
SPNCRNA.1271	ckk2-antisense-1	antisense RNA (predicted), possible alternative UTR	1.08352	-1.15193	-1.3617
SPNCRNA.747	osh3-antisense-1	antisense RNA (predicted)		-1.95232	-1.94145
SPNCRNA.846	cig2-antisense-1	antisense RNA (predicted)		-1.29495
SPNCRNA.784		intergenic RNA (predicted)	-2.44926
SPNCRNA.767		intergenic RNA (predicted)		-1.46345	-1.43571
SPNCRNA.1635	did2-antisense-1	antisense RNA (predicted)		-1.67716	-1.95407
SPNCRNA.1445	SPBC27.01c-antisense-1	antisense RNA (predicted)		-1.19191
SPBPB21E7.04c		O-methyltransferase, human COMT catechol homolog 2		-3.8267	-1.96504
SPCC338.18		Schizosaccharomyces pombe specific protein	1.38051
SPNCRNA.807	pof14-antisense-1	antisense RNA (predicted), possible alternative UTR	1.01638
SPNCRNA.726	SPAC10F6.14c-antisense-1	antisense RNA (predicted)	1.05838
SPNCRNA.1018	SPAC1834.13-antisense-1	antisense RNA (predicted), possible alternative UTR	-1.22314
SPAC5H10.07		Schizosaccharomyces pombe specific protein	-1.5018	-1.48683	-1.83808
SPAC11D3.09		agmatinase (predicted)		-1.15668
SPNCRNA.834		intergenic RNA (predicted), possible alternative UTR		-1.38104
SPBC19F8.06c	meu22	amino acid transmembrane transporter, predicted Meu22		-1.10472
SPBCPT2R1.04c		S. pombe specific DUF999 protein family 10	-4.38645	1.1597
SPNCRNA.1025		intergenic RNA (predicted), possible alternative UTR		-1.08024	-1.61766
SPCC1020.09	gnr1	heterotrimeric G protein beta (WD repeat) subunit Gnr1	1.31067
SPNCRNA.1332	brx1-antisense-1	antisense RNA (predicted), possible alternative UTR			-1.21435
SPNCRNA.1211	SPCC777.06c-antisense-1	antisense RNA (predicted)	1.29549	-2.1736	-1.88514
