## Supplementary material for "Inositol pyrophosphates impact phosphate homeostasis via modulation of RNA 3’ processing and transcription termination": Table S2

### Sheet: Sheet1
NAME	Common Name	Product	log2(aps1∆/WT)	log2(asp1-D333A/WT)
SPAC1F8.03c	str3	plasma membrane siderophore-iron transmembrane transporter Str3		5.91318
SPNCRNA.1144	asp1-antisense-1	antisense RNA (predicted)	-1.0151	4.73167
SPBPB21E7.04c		O-methyltransferase, human COMT catechol homolog 2	-1.09169	4.53936
SPBCPT2R1.08c	tlh2	RecQ type DNA helicase Tlh1	-2.55016	4.23628
SPAC23H3.15c	ddr48	DNA damage-responsive protein ortholog DDr48	-1.0937	3.98374
SPCC18B5.02c		cinnamoyl-CoA reductase pseudogene		3.63584
SPAC750.01		NADP-dependent aldo/keto reductase	2.94669	3.56153
SPBC4F6.09	str1	plasma membrane siderophore-iron transmembrane transporter Str1		3.45954
SPCC737.04		UPF0300 family protein 6		3.30016
SPBPB10D8.02c		arylsulfatase (predicted)		2.96262
SPSNORNA.32	sno12	box H/ACA small nucleolar RNA 12/snR99		2.95345
SPNCRNA.1294	SPCC1827.07c-antisense-1	antisense RNA (predicted)	-1.66916	2.74962
SPNCRNA.1696	nam3	lncRNA nam3		2.7255
SPBC1683.09c	frp1	plasma membrane ferric-chelate reductase Frp1	-1.14088	2.634
SPCC663.08c		short chain dehydrogenase, unknown specificity (predicted)		2.61934
SPBC106.02c	srx1	sulfiredoxin	-1.04231	2.58729
SPNCRNA.605	SPAC1F8.04c-antisense-1	antisense RNA (predicted)		2.37836
SPBC839.06	cta3	P-type ATPase, potassium exporting Cta3		2.33063
SPNCRNA.1378	cbp6-antisense-1	antisense RNA (predicted), possible alternative UTR	-1.85361	2.30157
SPAC11D3.01c		Con-6 family conserved fungal protein	-1.30536	2.27089
SPCC70.12c	ecl1	extender of the chronological lifespan protein Ecl1		2.19442
SPCC794.03		amino acid permease (predicted)		2.17754
SPCC965.07c	gst2	glutathione S-transferase Gst2		2.16935
SPNCRNA.1252	ams2-antisense-1	antisense RNA (predicted)		2.05919
SPAC3C7.14c	obr1	NAD(P)H dehydrogenase (quinone) (predicted)		2.04568
SPAC1F7.08	fio1	plasma membrane iron transport multicopper oxidase Fio1	-1.04657	2.03471
SPNCRNA.1180	rec11-antisense-1	antisense RNA (predicted)		2.00099
SPNCRNA.1179	atd3-antisense-1	antisense RNA (predicted)		1.98915
SPBC23G7.10c		NADH-dependent flavin oxidoreductase (predicted)		1.95475
SPBC16E9.16c	lsd90	Lsd90 protein		1.94642
SPAPB24D3.08c		NADP-dependent oxidoreductase, implicated in cellular detoxification (predicted)		1.91196
SPAC27D7.09c		But2 family protein, similar to cell surface molecules	1.08117	1.88918
SPNCRNA.1023	rex3-antisense-1	antisense RNA (predicted), possible alternative UTR		1.88041
SPNCRNA.863		intergenic RNA (predicted)	-2.22328	1.87767
SPNCRNA.679		intergenic RNA (predicted)	-1.1123	1.87698
SPNCRNA.1033	SPAC19B12.01-antisense-1	antisense RNA (predicted)		1.8763
SPNCRNA.861		intergenic RNA (predicted)		1.85114
SPAC1002.19	urg1	GTP cyclohydrolase II Urg1 (predicted)	1.06676	1.8288
SPBC1289.17	Tf2-11	retrotransposable element/transposon Tf2-type	-1.67466	1.81474
SPNCRNA.1050	SPAC29A4.06c-antisense-1	antisense RNA (predicted), possible alternative UTR		1.80441
SPCC70.04c		Schizosaccharomyces pombe specific protein		1.80218
SPCC1020.09	gnr1	heterotrimeric G protein beta (WD repeat) subunit Gnr1		1.79957
SPNCRNA.1579	swi3-antisense-1	antisense RNA (predicted), possible alternative UTR		1.79935
SPCC663.06c	osr1	short chain dehydrogenase, unknown specificity (predicted)		1.79159
SPAC1A6.08c	mug125	Schizosaccharomyces specific protein Mug125		1.78209
SPAC22F3.02	atf31	transcription factor Atf31		1.76376
SPBC56F2.06	mug147	Schizosaccharomyces specific protein Mug147		1.75692
SPAC1002.17c	urg2	uracil phosphoribosyltransferase (predicted)	1.06756	1.74525
SPBC83.12		Schizosaccharomyces pombe specific protein		1.72793
SPNCRNA.1360		intergenic RNA (predicted)	-1.22281	1.70879
SPAC23C11.06c		vacuolar membrane hydrolase, implicted in protein catabolism		1.6939
SPBC19C7.04c		DUF2406 family conserved fungal protein		1.6393
SPBC1271.08c		Schizosaccharomyces pombe specific protein		1.6003
SPNCRNA.763	sgt1-antisense-1	antisense RNA (predicted)		1.59764
SPAC1F7.07c	fip1	plasma membrane iron permease Fip1	-1.01431	1.54718
SPNCRNA.1004	SPAC1093.07-antisense-1	antisense RNA (predicted), possible alternative UTR		1.54095
SPNCRNA.1025		intergenic RNA (predicted), possible alternative UTR		1.50821
SPCC338.18		Schizosaccharomyces pombe specific protein		1.48993
SPAC13D6.01	pof14	F-box protein Pof14		1.48399
SPSNORNA.42	snR90	box H/ACA small nucleolar RNA snR90		1.47892
SPCC2H8.02		plasma membrane inorganic phosphate transmembrane transporter (predicted)		1.46997
SPNCRNA.1618	rft1-antisense-1	antisense RNA (predicted), possible alternative UTR		1.46577
SPCPB16A4.06c		Schizosaccharomyces specific protein		1.46511
SPNCRNA.610	SPAC11D3.15-antisense-1	antisense RNA (predicted)		1.45067
SPCC569.09		Schizosaccharomyces specific protein		1.44618
SPCC70.08c		methyltransferase (predicted)	-1.70151	1.44156
SPNCRNA.615	SPAC5H10.10-antisense-1	antisense RNA (predicted)		1.43023
SPNCRNA.846	cig2-antisense-1	antisense RNA (predicted)		1.41513
SPAPB18E9.04c		Schizosaccharomyces pombe specific protein, possible cell surface glycoprotein		1.41288
SPBC3E7.02c	hsp16	heat shock protein Hsp16		1.41233
SPCC191.11	inv1	external invertase, beta-fructofuranosidase Inv1		1.40161
SPBC19F8.06c	meu22	amino acid transmembrane transporter, predicted Meu22		1.40014
SPAC1093.07		dubious		1.39211
SPNCRNA.1100	hsp3101-antisense-1	antisense RNA (predicted)		1.38639
SPNCRNA.1616		intergenic RNA (predicted)		1.38049
SPNCRNA.291		intergenic RNA (predicted)		1.36826
SPCPB16A4.07		Schizosaccharomyces specific protein		1.36473
SPNCRNA.810		intergenic RNA (predicted)	-1.20258	1.36131
SPBC609.04	caf5	plasma membrane spermine family transmembrane transporter Caf5		1.35393
SPNCRNA.1195	tti1-antisense-1	antisense RNA (predicted)		1.34642
SPNCRNA.1344	SPBC1271.08c-antisense-1	antisense RNA (predicted)	-2.01545	1.34382
SPAC1705.02		SERF family protein, DUF, human 4F5S homolog, implicated in mRNA splicing		1.34218
SPBC1683.06c	urh1	uridine ribohydrolase Urh1 (predicted)		1.33469
SPNCRNA.1492	rct1-antisense-1	antisense RNA (predicted), possible alternative UTR		1.33427
SPCC1672.04c	cox19	mitochondrial respiratory chain complex IV assembly protein Cox19 (predicted)		1.33364
SPAC3A11.10c	dpe1	dipeptidyl peptidase, unknown specificity, implicated in glutathione metabolism (predicted)		1.31496
SPNCRNA.1523	SPBC365.11-antisense-1	antisense RNA (predicted), possible alternative UTR		1.31286
SPAC922.07c	atd2	aldehyde dehydrogenase (predicted)		1.30366
SPAC4H3.03c		glucan 1,4-alpha-glucosidase (predicted)		1.29787
SPAC2E1P3.02c	amt3	plasma membrane ammonium transmembrane transporter Amt3		1.29336
SPNCRNA.1629	SPBP8B7.18c-antisense-1	antisense RNA (predicted)		1.27851
SPNCRNA.1634	SPBC13G1.05-antisense-1	antisense RNA (predicted), possible alternative UTR		1.27557
SPNCRNA.795	utp5-antisense-1	antisense RNA (predicted)	-1.48238	1.27522
SPNCRNA.1570	abc1-antisense-1	antisense RNA (predicted), possible alternative UTR		1.27494
SPAC11D3.18c		carboxylic acid transmembrane transporter (predicted)		1.26952
SPNCRNA.511		intergenic RNA (predicted), possible alternative UTR		1.26101
SPBC16A3.16	coa5	mitochondrial inner membrane protein involved in cytochrome c oxidase assembly Coa5 (predicted)		1.25203
SPBC660.05		WW domain containing conserved fungal protein		1.24526
SPNCRNA.1588	spn7-antisense-1	antisense RNA (predicted)		1.24427
SPBC1105.13c		Schizosaccharomyces pombe specific protein		1.24208
SPNCRNA.1589	SPBC19F8.04c-antisense-1	antisense RNA (predicted)		1.23942
SPNCRNA.1027		antisense RNA (predicted)		1.23378
SPAC25B8.12c		HAD superfamily hydrolase, unknown role		1.23201
SPAC1399.04c	uck2	uracil phosphoribosyltransferase Uck2		1.2274
SPBC215.11c		aldo/keto reductase, unknown biological role		1.22735
SPBC557.05		arrestin, implicated in vesicle-mediated transport		1.21649
SPNCRNA.1633	pex14-antisense-1	antisense RNA (predicted), possible alternative UTR		1.21598
SPAC1B3.06c		UbiE family methyltransferase (predicted)		1.19091
SPNCRNA.833		antisense RNA (predicted)		1.18664
SPNCRNA.836	myp2-antisense-1	antisense RNA (predicted)		1.1802
SPAC637.03		DUF1774 family multi-spanning conserved fungal membrane protein	-1.11548	1.17547
SPBC359.05	abc3	ABC transmembrane transporter Abc3, unknown specificity		1.17511
SPBC17D11.03c		carboxymuconolactone decarboxylase-like protein		1.17503
SPBC21C3.19	rtc3	SBDS family protein Rtc3 (predicted)	-1.42168	1.17428
SPNCRNA.1447	uds1-antisense-1	antisense RNA (predicted)		1.17388
SPNCRNA.1653	cwf28-antisense-1	antisense RNA (predicted), possible alternative UTR		1.16363
SPSNORNA.20	snR30	small nucleolar RNA U17		1.15609
SPNCRNA.1001	pby1-antisense-1	antisense RNA (predicted)		1.15342
SPNCRNA.1567		antisense RNA (predicted)		1.14831
SPBC947.05c	frp2	ferric-chelate reductase Frp2 (predicted)		1.14583
SPNCRNA.1319		antisense RNA (predicted)		1.14313
SPAC6G9.16c	xrc4	XRCC4 nonhomologous end joining factor Xrc4		1.13995
SPNCRNA.1527		intergenic RNA (predicted), possible alternative UTR		1.13894
SPAC11D3.17		transcription factor, zf-fungal binuclear cluster type		1.13631
SPAC17G6.13	slt1	Schizosaccharomyces specific protein Slt1		1.13428
SPNCRNA.1553		intergenic RNA (predicted)		1.12579
SPBP4H10.10	rbd3	mitochondrial rhomboid family protease		1.12527
SPBC12C2.04		NAD binding dehydrogenase family protein		1.12297
SPAC21E11.04	aca1	L-azetidine-2-carboxylic acid acetyltransferase Aca1	-1.17714	1.12044
SPAC3G6.08	erv1	mitochondrial sulfhydryl oxidase (predicted)		1.1189
SPNCRNA.936	rad50-antisense-1	antisense RNA (predicted)		1.11807
SPBC16E9.01c	php4	CCAAT-binding factor complex subunit Php4		1.11748
SPAC27D7.08c	mtl16	23S rRNA/U6 snRNA (adenine-N(6))-methyltransferase Mtl16		1.11128
SPAC13G7.02c	ssa1	heat shock protein Ssa1 (predicted)	-1.07989	1.10678
SPNCRNA.1337	omh4-antisense-1	antisense RNA (predicted)		1.10441
SPNCRNA.1109	mug135-antisense-1	antisense RNA (predicted)		1.10155
SPNCRNA.1298	SPCC569.02c-antisense-1	antisense RNA (predicted)		1.09493
SPAC25B8.20		Schizosaccharomyces specific protein		1.09436
SPBP35G2.17		dubious		1.09242
SPNCRNA.898	pcp1-antisense-1	antisense RNA (predicted)		1.09019
SPAC22H10.13	zym1	metallothionein Zym1		1.0846
SPAC15A10.10	mde6	Muskelin homolog, kelch repeat, expressed during meiotic cell cycle (predicted)		1.08205
SPCC569.01c		mug2/mug135/meu2 family		1.08202
SPBC1683.02		adenine deaminase (predicted)		1.07698
SPAC1A6.06c	meu31	Schizosaccharomyces specific protein Meu31		1.07574
SPBC29A10.12	oxs1	oxidative stress transcription coactivator Oxs1		1.07378
SPNCRNA.1222	gst1-antisense-1	antisense RNA (predicted)		1.07298
SPAC323.06c	uba5	NEDD8 activating enzyme E1-type Uba5 (predicted)		1.06921
SPAC56E4.03		aromatic aminotransferase (predicted)		1.06681
SPBC12D12.08c	ned8	ubiquitin-like protein modifier for cullin Ned8		1.06642
SPNCRNA.1682	top3-antisense-1	antisense RNA (predicted), possible alternative UTR		1.06093
SPNCRNA.1494	meu17-antisense-1	antisense RNA (predicted), possible alternative UTR		1.05625
SPNCRNA.939	SPAC4H3.16-antisense-1	antisense RNA (predicted)		1.05319
SPNCRNA.1243		intergenic RNA (predicted)		1.04465
SPNCRNA.887	slx4-antisense-1	antisense RNA (predicted)		1.04457
SPAPJ691.02		yippee-like protein		1.04376
SPNCRNA.1081	SPAC29B12.05c-antisense-1	antisense RNA (predicted)		1.04174
SPNCRNA.802	SPAC13F5.07c-antisense-1	antisense RNA (predicted)		1.04161
SPAC23C11.10	mpn1	poly(U)-specific exoribonuclease, producing 3' uridine cyclic phosphate ends Mpn1		1.03882
SPNCRNA.1641	vps13a-antisense-2	antisense RNA (predicted)		1.03805
SPAC1002.07c		spermidine/spermine N1-acetyltransferase (predicted)		1.03803
SPNCRNA.838	vrs2-antisense-1	antisense RNA (predicted)		1.03744
SPNCRNA.1230	ist1-antisense-1	antisense RNA (predicted)	-1.18118	1.03372
SPCC18B5.01c	bfr1	plasma membrane brefeldin A efflux transporter Bfr1		1.0307
SPAC1039.09	isp5	amino acid permease Isp5	-1.00708	1.02905
SPBC4F6.17c	hsp78	mitochondrial heatshock protein Hsp78 (predicted)		1.02661
SPBC1271.07c		N-acetyltransferase (predicted)	-1.60056	1.02007
SPCC965.12	dpe2	dipeptidyl peptidase, unknown specificity, implicated in glutathione metabolism (predicted)		1.00544
SPBC29A3.05	vps71	Swr1 complex subunit Vps71		1.0049
SPNCRNA.657	yth1-antisense-1	antisense RNA (predicted)		1.00386
SPAC977.14c		aldo/keto reductase, predicted calcium channel regulator		1.00287
SPCC23B6.05c	ssb3	DNA replication factor A subunit Ssb3		-1.00168
SPBC1105.04c	cbp1	CENP-B homolog		-1.0033
SPAC1420.01c		DUF1752 family protein, involved in regulation of transcription (predicted)		-1.00469
SPNCRNA.1431		intergenic RNA (predicted)		-1.00564
SPAC23D3.08	usp108	U1 snRNP-associated protein Usp108		-1.00586
SPNCRNA.1139	mrpl4-antisense-1	antisense RNA (predicted)		-1.00592
SPAPB1E7.02c	mcl1	DNA polymerase alpha accessory factor Mcl1		-1.00592
SPBPB8B6.06c	fex2	plasma membrane fluoride export channel Fex2		-1.0065
SPAC26F1.14c	aif1	mitochondrial inner membrane anchored oxidoreductase, apoptosis-inducing factor homolog Aif1 (predicted)		-1.00838
SPAC14C4.11	vtc2	vacuolar transporter chaperone (VTC) complex polyphosphate synthetase subunit Vtc2/3 (predicted)		-1.00902
SPNCRNA.769	SPAPB1A10.13-antisense-1	antisense RNA (predicted)		-1.01198
SPBC9B6.04c	tuf1	mitochondrial translation elongation factor EF-Tu Tuf1		-1.01499
SPCC4G3.08	psk1	ribosomal protein S6 kinase Psk1		-1.01509
SPNCRNA.1382	ubc4-antisense-1	antisense RNA (predicted)	-2.5207	-1.01538
SPBC12D12.05c		mitochondrial carrier, ATP:ADP antiporter, calcium binding subfamily (predicted)		-1.01974
SPAC29A4.16	hal4	serine/threonine protein kinase Hal4		-1.02098
SPBC2G2.05	rpl1603	60S ribosomal protein L13/L16 (predicted)		-1.02105
SPAC821.08c	slp1	substrate-specific mitotic metaphase/anaphase APC coactivator Slp1		-1.02244
SPBC947.11c	elg1	DNA replication factor C complex subunit Elg1		-1.02305
SPAC2H10.01		transcription factor, zf-fungal binuclear cluster type (predicted)		-1.03255
SPCC1840.01c	mog1	Ran GTPase binding protein Mog1		-1.03774
SPBC887.10	mcs4	response regulator Mcs4		-1.03911
SPBC18H10.04c	sce3	translation initiation factor (predicted)		-1.03923
SPAC4A8.07c	lcb4	sphingoid long chain base kinase (predicted)		-1.03997
SPCC794.09c	tef101	translation elongation factor EF-1 alpha Ef1a-a		-1.04171
SPBC3H7.07c	ser2	phosphoserine phosphatase Ser2 (predicted)		-1.04259
SPAC26H5.09c		oxidoreductase involved in NADPH regeneration (predicted)	-1.02202	-1.04678
SPCC417.08	tef3	translation elongation factor eEF3		-1.04783
SPBC713.05	wdr83	WD repeat protein, human MAPK organizer 1 (MORG1) family Wdr83 (predicted)		-1.04917
SPAC1805.11c	rps2602	40S ribosomal protein S26 (predicted)		-1.05044
SPBC17G9.10	rpl1102	60S ribosomal protein L11 (predicted)		-1.05045
SPAP14E8.02	tos4	chromatin binding FHA domain protein Tos4 (predicted)		-1.05385
SPAPB2B4.03	cig2	G1/S-specific B-type cyclin Cig2		-1.05726
SPCC622.18	rpl6	60S ribosomal protein L6 (predicted)		-1.06391
SPAC1F3.07c	rsc58	RSC complex subunit Rsc58		-1.06516
SPCC895.06	elp2	elongator complex WD repeat protein Elp2 (predicted)		-1.06565
SPBC19C7.03	cyr1	adenylate cyclase		-1.0659
SPAC9.10	thi9	plasma membrane thiamine transmembrane transporter Thi9		-1.0661
SPCC1020.06c	tal1	transaldolase (predicted)		-1.06627
SPBC1271.14		acetyl-CoA:L-glutamate N-acetyltransferase (predicted)		-1.07711
SPAC1039.05c	klf1	transcription factor, zf-fungal binuclear cluster type Klf1		-1.08773
SPAC11H11.04	mam2	pheromone p-factor receptor		-1.10036
SPBC530.10c	anc1	mitochondrial carrier, ATP:ADP antiporter Anc1		-1.10459
SPAC110.01	ppk1	serine/threonine protein kinase Ppk1 (predicted)		-1.10513
SPBP4H10.15	aco2	aconitate hydratase/mitochondrial ribosomal protein subunit L21, fusion protein		-1.10717
SPAC1F7.13c	rpl801	60S ribosomal protein L8 (predicted)		-1.11246
SPBC1861.02	abp2	unknown protein, may bind replication origins Abp2		-1.11554
SPBC25H2.12c	cct7	chaperonin-containing T-complex eta subunit Cct7		-1.12269
SPCC1235.14	ght5	plasma membrane high-affinity glucose/fructose:proton symporter Ght5	-1.49587	-1.12803
SPAC3A11.07	nde2	mitochondrial NADH dehydrogenase (ubiquinone) Nde2 (predicted)		-1.12894
SPCC794.12c	mae2	malic enzyme, malate dehydrogenase (oxaloacetate decarboxylating), Mae2		-1.12971
SPCC1322.01	rpm1	mitochondrial 3'-5' exonuclease for RNA 3' ss-tail		-1.13512
SPBC211.04c	mcm6	MCM complex subunit Mcm6		-1.13537
SPBC32C12.02	ste11	transcription factor Ste11		-1.13625
SPNCRNA.1214	SPCC663.10-antisense-1	antisense RNA (predicted)		-1.14032
SPBC530.02		transmembrane transporter (predicted)		-1.1419
SPAC23D3.14c	aah2	alpha-amylase homolog Aah2 (predicted)		-1.14723
SPCC576.08c	rps2	40S ribosomal protein S2 (predicted)		-1.15254
SPAC824.04	swd22	mRNA cleavage and polyadenylation specificity factor complex, WD repeat protein Swd22		-1.15364
SPBC1711.06	rpl401	60S ribosomal protein L4 (predicted)		-1.15946
SPNCRNA.1079	rad2-antisense-1	antisense RNA (predicted), possible alternative UTR		-1.16222
SPNCRNA.784		intergenic RNA (predicted)		-1.16355
SPNCRNA.721		intergenic RNA (predicted), possible alternative UTR		-1.16853
SPCC16C4.17	mug123	Schizosaccharomyces specific protein Mug123		-1.17591
SPNCRNA.888	end4-antisense-1	antisense RNA (predicted), possible alternative UTR	-1.61202	-1.18724
SPBC660.14	mik1	mitotic inhibitor kinase Mik1		-1.19091
SPCC16A11.02	utp13	U3 snoRNP-associated protein Utp13 (predicted)		-1.20096
SPBC725.10		mitochondrial transport protein, tspO homolog (predicted)		-1.20989
SPBC2A9.14		Schizosaccharomyces pombe specific protein		-1.21192
SPBC14C8.07c	cdc18	MCM loader		-1.21908
SPBC106.19	ppr10	mitochondrial PPR repeat protein Ppr10		-1.23165
SPBC2D10.06	rep1	MBF transcription factor activator Rep1		-1.23463
SPCC290.04	ams2	cell cycle regulated GATA-type transcription factor Ams2		-1.25586
SPAC664.05	rpl13	60S ribosomal protein L13 (predicted)		-1.26895
SPAPYUG7.06	sdu1	PPPDE peptidase family deubiquitinase/desumoylase Sdu1 (predicted)		-1.2775
SPAC959.06c		alpha/beta hydrolase fold		-1.28206
SPBC582.05c	brc1	BRCT domain protein Brc1		-1.28333
SPBC28E12.04		Schizosaccharomyces specific protein		-1.285
SPAC18G6.12c		ThiJ domain protein (predicted)		-1.28737
SPNCRNA.1261	rpl20-antisense-1	antisense RNA (predicted), possible alternative UTR		-1.29659
SPBC685.06	rps001	40S ribosomal protein S0A (p40)		-1.30013
SPAPJ695.02		Schizosaccharomyces pombe specific protein		-1.31976
SPAC56F8.15		Schizosaccharomyces pombe specific protein		-1.33997
SPAC17H9.19c	cdt2	WD repeat protein Cdt2		-1.35111
SPBP8B7.18c		phosphomethylpyrimidine kinase (predicted)		-1.35628
SPBC36.03c	mfs3	plasma membrane spermidine transmembrane transporter Mfs3	1.27245	-1.36551
SPBC26H8.11c		acyl-coenzyme A thioesterase		-1.36689
SPBC29B5.02c	isp4	plasma membrane OPT oligopeptide transmembrane transporter family Isp4		-1.37865
SPNCRNA.1278		intergenic RNA (predicted)		-1.41091
SPACUNK4.10	gor1	glyoxylate reductase (predicted)		-1.41381
SPAC22F3.12c	rgs1	regulator of G-protein signaling Rgs1		-1.42953
SPCC576.11	rpl15	60S ribosomal protein L15 (predicted)		-1.43
SPAC644.05c	dut1	deoxyuridine 5'-triphosphate nucleotidohydrolase (predicted)		-1.43601
SPAC11E3.06	map1	MADS-box transcription factor Map1		-1.44277
SPAC23A1.11	rpl1602	60S ribosomal protein L13/L16 (predicted)		-1.44683
SPAC31G5.09c	spk1	MAP kinase Spk1		-1.44836
SPAC513.03	mfm2	M-factor precursor Mfm2		-1.46954
SPBC691.04	mss116	mitochondrial ATP-dependent RNA helicase Mss116 (predicted)		-1.49396
SPBP22H7.08	rps1002	40S ribosomal protein S10 (predicted)		-1.51038
SPBC3D6.03c	trz2	mitochondrial 3'-tRNA processing endonuclease tRNAse Z, Trz2		-1.54101
SPNCRNA.1471	pof9-antisense-1	antisense RNA (predicted)	1.56911	-1.59302
SPAC23C11.17	mdm28	mitochondrial inner membrane protein involved in translation Mdm28 (predicted)		-1.63689
SPAC977.16c	dak2	dihydroxyacetone kinase Dak2		-1.66781
SPAC6G10.12c	ace2	transcription factor Ace2		-1.86014
SPBPB8B6.04c	grt1	transcription factor Grt1 (predicted)		-1.91013
SPNCRNA.1156		intergenic RNA (predicted), possible alternative UTR		-2.17008
SPBC8E4.12c	ecl3	extender of the chronological lifespan protein Ecl3	2.05225	-2.2083
SPNCRNA.130	omt3	intergenic RNA Omt3	-3.43867	-2.39509
SPRRNA.01	21S_rRNA	21S rRNA	-3.43562	-2.39659
SPCC1442.01	ste6	guanyl-nucleotide exchange factor Ste6		-2.46375
SPRRNA.49		28S ribosomal RNA	-3.04146	-2.60708
SPBPB2B2.06c		extracellular 5'-nucleotidase, human NT5E family (predicted)	2.67981	-2.83134
SPRRNA.02	15S_rRNA	15S rRNA	-3.39847	-2.86477
SPAC27D7.03c	mei2	RNA-binding protein involved in meiosis Mei2	-1.24823	-2.89079
SPRRNA.46		18S ribosomal RNA	-3.19596	-3.283
SPBC8E4.01c	pho84	inorganic phosphate transmembrane transporter (predicted)	1.45002	-3.83245
SPNCRNA.1557	lid2-antisense-1	antisense RNA (predicted)		-3.86475
SPBP4G3.02	pho1	acid phosphatase Pho1	1.73079	-4.37472
SPBC1271.09	tgp1	plasma membrane glycerophosphodiester transmembrane transporter (predicted)	2.82158
SPBC947.04	pfl3	cell surface glycoprotein, flocculin Pfl3, DIPSY family	1.87821
SPBC25B2.08		Schizosaccharomyces pombe specific protein	1.48128
SPAC13G7.13c	msa1	RNA-binding protein Msa1	1.3859
SPAC1039.02		extracellular 5'-nucleotidase, human NT5E family (predicted)	1.36559
SPAC1F8.06	pfl8	cell surface glycoprotein, flocculin Pfl8	1.19852
SPBC3H7.05c		mitochondrial Membrane Bound O-Acyl Transferase (MBOAT) family	1.19629
SPCC364.06	nap1	histone H2A-H2B chaperone Nap1	1.18121
SPAC17C9.16c	mfs1	plasma membrane spermidine transmembrane transporter Mfs1 (predicted)	1.11376
SPBC317.01	mbx2	MADS-box transcription factor Pvg4	1.10068
SPBPB21E7.08		pseudogene	1.06633
SPCC188.10c		pseudogene	1.06605
SPNCRNA.1397	num1-antisense-1	antisense RNA (predicted)	1.01267
SPNCRNA.746		intergenic RNA (predicted)	-1.01849
SPNCRNA.670		intergenic RNA (predicted), possible alternative UTR	-1.03426
SPAC11D3.09		agmatinase (predicted)	-1.05481
SPNCRNA.1073		intergenic RNA (predicted)	-1.05829
SPNCRNA.1371	SPBC354.08c-antisense-1	antisense RNA (predicted)	-1.0725
SPBPB2B2.12c	gal10	UDP-glucose 4-epimerase/aldose 1-epimerase Gal10	-1.07532
SPAC15E1.02c		DUF1761 family protein	-1.07843
SPAC26F1.11		dubious	-1.0809
SPBC1703.08c		5-formyltetrahydrofolate cyclo-ligase (predicted)	-1.09102
SPNCRNA.1060	ctf8-antisense-1	antisense RNA (predicted)	-1.09469
SPCC548.07c	ght1	plasma membrane high-affinity glucose:proton symporter Ght1	-1.10465
SPNCRNA.953		intergenic RNA (predicted)	-1.10539
SPNCRNA.767		intergenic RNA (predicted)	-1.12329
SPNCRNA.1358		intergenic RNA (predicted)	-1.12484
SPNCRNA.803	hrp1-antisense-1	antisense RNA (predicted)	-1.12557
SPBC19C2.04c	ubp11	ubiquitin C-terminal hydrolase Ubp11	-1.16128
SPNCRNA.1343		intergenic RNA (predicted)	-1.17234
SPAC11D3.19		Schizosaccharomyces pombe specific protein	-1.18984
SPNCRNA.1026	fus1-antisense-1	antisense RNA (predicted)	-1.19254
SPNCRNA.625	rps2601-antisense-1	antisense RNA (predicted)	-1.22495
SPAC5H10.07		Schizosaccharomyces pombe specific protein	-1.23454
SPBC1685.17		Schizosaccharomyces pombe specific protein	-1.24595
SPNCRNA.747	osh3-antisense-1	antisense RNA (predicted)	-1.50096
SPNCRNA.719	SPAC22A12.14c-antisense-1	antisense RNA (predicted), possible alternative UTR	-1.5086
SPNCRNA.1265		intergenic RNA (predicted)	-1.52084
SPNCRNA.1034		intergenic RNA (predicted)	-1.57181
SPNCRNA.1496		intergenic RNA (predicted)	-1.68144
SPSNORNA.47	snR95	box H/ACA small nucleolar RNA snR95	-1.69107
SPBC23G7.13c		plasma membrane urea transmembrane transporter (predicted)	-2.47254
SPAC13G6.14	aps1	diadenosine 5',5'''-p1,p6-hexaphosphate hydrolase Aps1	-3.87169
